# The Genomic Formation of Human Populations in East Asia

**DOI:** 10.1101/2020.03.25.004606

**Authors:** Chuan-Chao Wang, Hui-Yuan Yeh, Alexander N Popov, Hu-Qin Zhang, Hirofumi Matsumura, Kendra Sirak, Olivia Cheronet, Alexey Kovalev, Nadin Rohland, Alexander M. Kim, Rebecca Bernardos, Dashtseveg Tumen, Jing Zhao, Yi-Chang Liu, Jiun-Yu Liu, Matthew Mah, Swapan Mallick, Ke Wang, Zhao Zhang, Nicole Adamski, Nasreen Broomandkhoshbacht, Kimberly Callan, Brendan J. Culleton, Laurie Eccles, Ann Marie Lawson, Megan Michel, Jonas Oppenheimer, Kristin Stewardson, Shaoqing Wen, Shi Yan, Fatma Zalzala, Richard Chuang, Ching-Jung Huang, Chung-Ching Shiung, Yuri G. Nikitin, Andrei V. Tabarev, Alexey A. Tishkin, Song Lin, Zhou-Yong Sun, Xiao-Ming Wu, Tie-Lin Yang, Xi Hu, Liang Chen, Hua Du, Jamsranjav Bayarsaikhan, Enkhbayar Mijiddorj, Diimaajav Erdenebaatar, Tumur-Ochir Iderkhangai, Erdene Myagmar, Hideaki Kanzawa-Kiriyama, Msato Nishino, Ken-ichi Shinoda, Olga A. Shubina, Jianxin Guo, Qiongying Deng, Longli Kang, Dawei Li, Dongna Li, Rong Lin, Wangwei Cai, Rukesh Shrestha, Ling-Xiang Wang, Lanhai Wei, Guangmao Xie, Hongbing Yao, Manfei Zhang, Guanglin He, Xiaomin Yang, Rong Hu, Martine Robbeets, Stephan Schiffels, Douglas J. Kennett, Li Jin, Hui Li, Johannes Krause, Ron Pinhasi, David Reich

**Affiliations:** Department of Anthropology and Ethnology, Institute of Anthropology, School of Sociology and Anthropology and State Key Laboratory of Cellular Stress Biology, School of Life Sciences, Xiamen University, Xiamen 361005, China; Department of Genetics, Harvard Medical School, Boston, Massachusetts 02115, USA; Max Planck Institute for the Science of Human History, 07745 Jena, Germany; MOE Key Laboratory of Contemporary Anthropology, Department of Anthropology and Human Genetics, School of Life Sciences, Fudan University, Shanghai 200438, China; School of Humanities, Nanyang Technological University, Nanyang 639798, Singapore; Scientific Museum, Far Eastern Federal University, 690950 Vladivostok, Russia; Key Laboratory of Biomedical Information Engineering of Ministry of Education, School of Life Science and Technology, Xi’an Jiaotong University, Xi’an 710049, China; School of Health Science, Sapporo Medical University, S1 W17, Chuo-ku, Sapporo, 060-8556, Japan; Department of Human Evolutionary Biology, Harvard Unviersity, Cambridge, MA 02138, USA; Department of Evolutionary Anthropology, University of Vienna, 1090 Vienna, Austria; Institute of Archaeology, Russian Academy of Sciences, Moscow, Russia; Department of Anthropology, Harvard University, Cambridge, Massachusetts 02138, USA; Department of Anthropology and Archaeology, National University of Mongolia, Ulaanbaatar 46, Mongolia; Institute of Archaeology, National Cheng Kung University, Tainan 701, Taiwan; Department of Anthropology, University of Washington, 314 Denny Hall, Seattle, USA; Broad Institute of Harvard and MIT, Cambridge, MA, 02142, USA; Howard Hughes Medical Institute, Harvard Medical School, Boston, MA 02115, USA; Institutes of Energy and the Environment, The Pennsylvania State University, University Park, PA 16802, USA; Department of Anthropology, Pennsylvania State University, University Park, PA 16802, USA; Institute of Archaeological Science, Fudan University, Shanghai 200433, China; School of Ethnology and Sociology, Minzu University of China, Beijing 100081, China; Museum of Archaeology and Ethnology of Institute of History, Far Eastern Branch of Russian Academic of Sciences, Vladivostok 690001, Russia; Institute of Archaeology and Ethnography, Siberian Branch of Russian Academy of Sciences, Novosibirsk 630090, Russia; Department of Archeology, Ethnography and Museology, Altai State University, Barnaul, Altaisky Kray 656049, Russia; Shaanxi Provincial Institute of Archaeology, Xi’an 710054, China; College of Cultural Heritage, Northwest University, Xi’an 710069, China; Xi’an AMS Center, Institute of Earth Environment, Chinese Academy of Sciences, Xi’an 710061, China; Research Center at the National Museum of Mongolia, Ulaanbaatar, Region of Sukhbaatar 14201, Mongolia; Department of Archaeology, Ulaanbaatar State University, Ulaanbaatar, Region of Bayanzurkh 13343, Mongolia; Department of Anthropology, National Museum of Nature and Science, Tsukuba City, Ibaraki Prefecture 305-0005, Japan; Archeological Center of Chiba City, Chiba 260-0814 Japan; Department of Archeology, Sakhalin Regional Museum, Yuzhno-Sakhalinsk, Russia; Department of Human Anatomy and Center for Genomics and Personalized Medicine, Guangxi Medical University, Nanning 530021, China; Key Laboratory for Molecular Genetic Mechanisms and Intervention Research on High Altitude Disease of Tibet Autonomous Region, Key Laboratory of High Altitude Environment and Gene Related to Disease of Tibet, Ministry of Education, School of Medicine, Xizang Minzu University, Xianyang 712082, Shaanxi, China; Guangxi Museum of Nationalities, Nanning 530028, Guangxi, China; Department of Biology, Hainan Medical University, Haikou 571199, Hainan, China; Department of Biochemistry and Molecular Biology, Hainan Medical University, Haikou 571199, Hainan, China; College of History, Culture and Tourism, Guangxi Normal University, Guilin 541001, China; Guangxi Institute of Cultural Relics Protection and Archaeology, Nanning 530003, Guangxi, China; Belt and Road Research Center for Forensic Molecular Anthropology, Key Laboratory of Evidence Science of Gansu Province, Gansu Institute of Political Science and Law, Lanzhou 730070, China; Department of Anthropology, University of California, Santa Barbara, CA 93106, USA

## Abstract

The deep population history of East Asia remains poorly understood due to a lack of ancient DNA data and sparse sampling of present-day people. We report genome-wide data from 191 individuals from Mongolia, northern China, Taiwan, the Amur River Basin and Japan dating to 6000 BCE – 1000 CE, many from contexts never previously analyzed with ancient DNA. We also report 383 present-day individuals from 46 groups mostly from the Tibetan Plateau and southern China. We document how 6000-3600 BCE people of Mongolia and the Amur River Basin were from populations that expanded over Northeast Asia, likely dispersing the ancestors of Mongolic and Tungusic languages. In a time transect of 89 Mongolians, we reveal how Yamnaya steppe pastoralist spread from the west by 3300-2900 BCE in association with the Afanasievo culture, although we also document a boy buried in an Afanasievo barrow with ancestry entirely from local Mongolian hunter-gatherers, representing a unique case of someone of entirely non-Yamnaya ancestry interred in this way. The second spread of Yamnaya-derived ancestry came via groups that harbored about a third of their ancestry from European farmers, which nearly completely displaced unmixed Yamnaya-related lineages in Mongolia in the second millennium BCE, but did not replace Afanasievo lineages in western China where Afanasievo ancestry persisted, plausibly acting as the source of the early-splitting Tocharian branch of Indo-European languages. Analyzing 20 Yellow River Basin farmers dating to ∼3000 BCE, we document a population that was a plausible vector for the spread of Sino-Tibetan languages both to the Tibetan Plateau and to the central plain where they mixed with southern agriculturalists to form the ancestors of Han Chinese. We show that the individuals in a time transect of 52 ancient Taiwan individuals spanning at least 1400 BCE to 600 CE were consistent with being nearly direct descendants of Yangtze Valley first farmers who likely spread Austronesian, Tai-Kadai and Austroasiatic languages across Southeast and South Asia and mixing with the people they encountered, contributing to a four-fold reduction of genetic differentiation during the emergence of complex societies. We finally report data from Jomon hunter-gatherers from Japan who harbored one of the earliest splitting branches of East Eurasian variation, and show an affinity among Jomon, Amur River Basin, ancient Taiwan, and Austronesian-speakers, as expected for ancestry if they all had contributions from a Late Pleistocene coastal route migration to East Asia.
