## Supplementary material for "The Genomic Formation of Human Populations in East Asia": Online Table 3

### Sheet: Sheet1
Online Table 3: New direct radiocarbon dates presented in this study
AMS Laboratory	AMS Lab number	Individual ID	Site	Region	Skeletal element used for genetic analysis	Skeletal element used for dating analysis	Process	fraction Modern	±	D14C (‰)	±	14C age (BP)	±	δ13C (‰)	δ15N (‰)	%C	%N	C:N	lower bound of 95.4% confidence interval	upper bound of 95.4% confidence interval
PSUAMS	PSUAMS-4252	I6368	Khentii, Delgerkhaan sum, Khanan Tomb 1a	Mongolia	petrous (cranial base drilling)	tooth	XAD amino acids	0.7279	0.0015	-272.1	1.5	2550	20	-15.1	15.6	51	18.4	3.23	-800	-571
PSUAMS	PSUAMS-3114	I6369	Khentii, Murun sum, Bus khairkhan Tomb 2	Mongolia	petrous (cranial base drilling)	tooth	>30kDa gelatin	0.7369	0.0015	-263.1	1.5	2455	20	-18.4	13.6	50.7	18.1	3.28	-752	-416
PSUAMS	PSUAMS-3112	I6264	Bayankhongor, Khar Sairiin Am, Khirigsuur	Mongolia	petrous (cranial base drilling)	tooth	>30kDa gelatin	0.6837	0.0014	-316.3	1.4	3055	20	-18.3	13.4	48.7	17.6	3.24	-1397	-1236
PSUAMS	PSUAMS-2955	I6362	Khovd, Bulgan sum, Khudzhirtyn gol I, kurgan 2	Mongolia	petrous (cranial base drilling)	tooth	XAD amino acids	0.7043	0.0016	-295.7	1.6	2815	20	-17.6	14.3	23.5	8.7	3.16	-1015	-911
PSUAMS	PSUAMS-2946	I6353	Uvurkhangai, Khujirt sum, Shunkhlai uul Tomb 9	Mongolia	petrous (cranial base drilling)	tooth	>30kDa gelatin	0.7075	0.0018	-292.5	1.8	2780	25	-17.4	13.7	43.2	15.7	3.2	-1002	-846
PSUAMS	PSUAMS-3111	I6262	Bayankhongor, Khar Sairiin Am, Khirigsuur	Mongolia	petrous (cranial base drilling)	tooth	>30kDa gelatin	0.6839	0.0014	-316.1	1.4	3050	20	-17	15.1	39.3	14.1	3.25	-1396	-1231
PSUAMS	PSUAMS-3113	I6347	Uvs, Züünkhangai sum, Savaa Khar	Mongolia	petrous (cranial base drilling)	tooth	>30kDa gelatin	0.6814	0.0015	-318.6	1.5	3080	20	-16.9	16.3	45.1	16.2	3.24	-1411	-1284
PSUAMS	PSUAMS-3907	I6368	Khentii, Delgerkhaan sum, Khanan Tomb 1a	Mongolia	petrous (cranial base drilling)	tooth	>30kDa gelatin	0.7315	0.0018	-268.5	1.8	2510	20	-15.1	15.6	51	18.4	3.23	-784	-544
PSUAMS	PSUAMS-7269	I6225	Uvs aimag, Ulaangom sum, Chandman Uul, Ulaangom cemetery Grave #33, Burial 5	Mongolia	petrous (cranial base drilling)	bone (vertebra)	>30kDa gelatin	0.9275	0.0017	-72.5	1.7	605	20	..	..	..	..	..	1299	1404
PSUAMS	PSUAMS-7278	I6357	Tuv aimag, Altabulag sum, Tariat Brigad Tomb 5	Mongolia	petrous (cranial base drilling)	bone (long bone)	>30kDa gelatin	0.9191	0.0017	-80.9	1.7	680	15	..	..	..	..	..	1277	1383
PSUAMS	PSUAMS-7273	I6263	Bayan Ulgii aimag, Tsengel sum, Tsagaan-Uul, Khuvsgol	Mongolia	petrous (cranial base drilling)	bone (medial phalanx)	>30kDa gelatin	0.7621	0.0016	-237.9	1.6	2185	20	..	..	..	..	..	-358	-181
PSUAMS	PSUAMS-7270	I6226	Uvs aimag, Ulaangom sum, Chandman Uul, Ulaangom cemetery Grave #35, Burial 2	Mongolia	petrous (cranial base drilling)	bone (mandibular fragment)	>30kDa gelatin	0.7611	0.0021	-238.9	2.1	2190	25	..	..	..	..	..	-360	-184
PSUAMS	PSUAMS-7268	I6224	Uvs aimag, Ulaangom sum, Chandman Uul, Ulaangom cemetery Grave #33, Burial 3	Mongolia	petrous (cranial base drilling)	bone (mandibular fragment)	>30kDa gelatin	0.7597	0.0016	-240.3	1.6	2210	20	..	..	..	..	..	-361	-203
PSUAMS	PSUAMS-7272	I6233	Uvs aimag, Ulaangom sum, Chandman Uul, Ulaangom cemetery, Grave #49, Burial 1	Mongolia	petrous (cranial base drilling)	bone (mandibular fragment)	>30kDa gelatin	0.7595	0.0016	-240.5	1.6	2210	20	..	..	..	..	..	-361	-203
PSUAMS	PSUAMS-7271	I6232	Uvs aimag, Ulaangom sum, Chandman Uul, Ulaangom cemetery Grave #48, Burial 6	Mongolia	petrous (cranial base drilling)	bone (mandibular fragment)	>30kDa gelatin	0.756	0.0017	-244	1.7	2245	20	..	..	..	..	..	-387	-209
PSUAMS	PSUAMS-7282	I6365	Khuvsgul aimag, Burentogtoh sum, Uushigiin uvur, slab grave 1	Mongolia	petrous (cranial base drilling)	bone (cranial fragment)	>30kDa gelatin	0.7226	0.0017	-277.4	1.7	2610	20	..	..	..	..	..	-814	-783
PSUAMS	PSUAMS-7281	I6364	Khovd, Bulgan sum, Uliastain dood denj I, kurgan 4	Mongolia	petrous (cranial base drilling)	bone (mandibular fragment)	>30kDa gelatin	0.7041	0.0017	-295.9	1.7	2820	20	..	..	..	..	..	-1023	-912
PSUAMS	PSUAMS-7276	I6352	Uvurkhangai, Khujirt sum, Shunkhlai uul Grave #1	Mongolia	petrous (cranial base drilling)	bone (rib fragment)	>30kDa gelatin	0.7019	0.0016	-298.1	1.6	2845	20	..	..	..	..	..	-1071	-925
PSUAMS	PSUAMS-7280	I6363	Khovd, Bulgan sum, Khudzrtyn gol II, barrow 1, burial 4 (main burial)	Mongolia	petrous (cranial base drilling)	bone (medial phalanx)	>30kDa gelatin	0.6949	0.0016	-305.1	1.6	2925	20	..	..	..	..	..	-1210	-1047
PSUAMS	PSUAMS-7284	I6367	Bayan-Ulgii aimag, Tsengel sum, Biluut 2, barrow 3	Mongolia	petrous (cranial base drilling)	bone (long bone)	>30kDa gelatin	0.6921	0.0015	-307.9	1.5	2955	20	..	..	..	..	..	-1258	-1088
PSUAMS	PSUAMS-7277	I6356	Uvs aimag, Ulaangom sum, Chandman Uul, Ulaangom cemetery, Grave #58, Burial 2	Mongolia	petrous (cranial base drilling)	bone (mandibular fragment)	>30kDa gelatin	0.6857	0.0016	-314.3	1.6	3030	20	..	..	..	..	..	-1386	-1217
PSUAMS	PSUAMS-7283	I6366	Bayan-Ulgii aimag, Tsengel sum, Biluut 2 barrow 2	Mongolia	petrous (cranial base drilling)	bone (medial phalanx)	>30kDa gelatin	0.683	0.0019	-317	1.9	3065	25	..	..	..	..	..	-1410	-1261
PSUAMS	PSUAMS-7274	I6348	Bulgan, Khutag-Undur sum, Haruulyn Gozgor tomb 1-113	Mongolia	petrous (cranial base drilling)	bone (cranial fragment)	>30kDa gelatin	0.6552	0.0017	-344.8	1.7	3395	25	..	..	..	..	..	-1746	-1630
PSUAMS	PSUAMS-7279	I6358	Dornod aimag, Bayantumen sum, Kherlen River South bank nearby Choibalsan town	Mongolia	petrous (cranial base drilling)	bone (cranial fragment)	>30kDa gelatin	0.4201	0.0016	-579.9	1.6	6965	35	..	..	..	..	..	-5974	-5747
PSUAMS	PSUAMS-7275	I6351	Uvs aimag, Khyargas sum, Urgun shireg, Tomb 3	Mongolia	petrous (cranial base drilling)	bone (rib fragment)	>30kDa gelatin	0.7071	0.0015	-292.9	1.5	2785	20	..	..	..	..	..	-1003	-854
PSUAMS	PSUAMS-4005	I7033	Uvs, Ulaangom sum, Chandman uul, Ulaangom cemetery kurgan 59	Mongolia	petrous	petrous (same as the element used for genetic analysis)	XAD amino acids	0.6952	0.0017	-304.8	1.7	2920	20	-18.1	15.3	52.9	18.7	3.31	-1209	-1038
PSUAMS	PSUAMS-6933	I12506	Sukhbaatar, Tuvshinshiree sum, Ulaanzukh, Tomb 42	Mongolia	petrous	petrous (same as the element used for genetic analysis)	XAD amino acids	0.6787	0.002	-321.3	2	3115	25	-18.1	10.4	15.3	5.5	3.26	-1438	-1299
PSUAMS	PSUAMS-4006	I7039	Khovd, Duut sum, Khoit Tsenkheriin gol 1988 barrow 3	Mongolia	petrous	petrous (same as the element used for genetic analysis)	XAD amino acids	0.6954	0.0014	-304.6	1.4	2920	20	-18.1	13.9	40	14.1	3.3	-1209	-1038
PSUAMS	PSUAMS-6943	I13963	Khentii, Delgerkhaan sum, Rashaant tolgoi, tomb 6	Mongolia	petrous	petrous (same as the element used for genetic analysis)	XAD amino acids	0.7099	0.0016	-290.1	1.6	2750	20	-17.6	12.4	20.3	7.4	3.21	-968	-833
PSUAMS	PSUAMS-4000	I7022	Uvs, Ulaangom sum, Chandman Uul, Ulaangom cemetery Grave #11, Burial 7	Mongolia	petrous	petrous (same as the element used for genetic analysis)	XAD amino acids	0.7556	0.0017	-244.4	1.7	2250	20	-17.6	16.3	58.7	21.1	3.24	-391	-209
PSUAMS	PSUAMS-6942	I13957	Bayan-Ulgii, Ulaankhus sum, Kurgak govi barrow 1, infant burial in main grave	Mongolia	petrous	petrous (same as the element used for genetic analysis)	XAD amino acids	0.6005	0.0015	-399.5	1.5	4095	25	-17.4	14.8	11.4	4.2	3.19	-2858	-2505
PSUAMS	PSUAMS-6944	I13180	Bayan-Ulgii aimag, Ulaankhus sum, Kumdii govi barrow, burial 2	Mongolia	petrous	petrous (same as the element used for genetic analysis)	>30kDa gelatin	0.5862	0.0025	-413.8	2.5	4290	35	-17.4	14.4	66.5	24	3.23	-3013	-2876
PSUAMS	PSUAMS-4597	I7028	Uvs, Ulaangom sum, Chandman Uul, Ulaangom cemetery Grave 46, burial 1	Mongolia	petrous	petrous (same as the element used for genetic analysis)	>30kDa gelatin	0.757	0.0015	-243	1.5	2235	20	-17.4	14.9	43.4	15.7	3.24	-381	-208
PSUAMS	PSUAMS-4003	I7027	Uvs, Ulaangom sum, Chandman Uul, Ulaangom cemetery Grave #45, Burial 2	Mongolia	petrous	petrous (same as the element used for genetic analysis)	XAD amino acids	0.7532	0.0016	-246.8	1.6	2275	20	-17.3	14.9	53.6	19.4	3.23	-399	-235
PSUAMS	PSUAMS-7115	I13768	Bayankhongor aimag, Ulziit sum, Muunit uul	Mongolia	petrous	petrous (same as the element used for genetic analysis)	>30kDa gelatin	0.6947	0.0016	-305.3	1.6	2925	20	-17.1	14.9	44.2	16	3.22	-1210	-1047
PSUAMS	PSUAMS-4598	I7031	Dornod, Bayantumen sum, Kherlengiin baruun ereg (Kerulen River right bank), Grave 2 (1968 y.)	Mongolia	tooth (molar)	tooth (molar) (same as the element used for genetic analysis)	>30kDa gelatin	0.4985	0.0012	-501.5	1.2	5590	20	-17.1	13	44.2	15.7	3.28	-4458	-4364
PSUAMS	PSUAMS-4004	I7032	Khentii, Batshireet sum, Tugsiin uvdug Tomb 1	Mongolia	petrous	petrous (same as the element used for genetic analysis)	XAD amino acids	0.7089	0.0015	-291.1	1.5	2765	20	-17	12.7	44.7	15.8	3.3	-976	-838
PSUAMS	PSUAMS-4503	I7026	Uvs, Ulaangom sum, Chandman Uul, Ulaangom cemetery Grave #41, Burial 6	Mongolia	petrous	petrous (same as the element used for genetic analysis)	>30kDa gelatin	0.7624	0.0014	-237.6	1.4	2180	15	-16.7	14.4	37	13.2	3.27	-356	-177
PSUAMS	PSUAMS-3877	I7029	Uvs, Ulaangom sum, Chandman Uul, Ulaangom cemetery Grave 53, burial 2	Mongolia	petrous	petrous (same as the element used for genetic analysis)	>30kDa gelatin	0.7649	0.0018	-235.1	1.8	2155	20	-16.7	14.7	40.1	14.7	3.17	-354	-114
PSUAMS	PSUAMS-7114	I13961	Dornod aimag, Gurvanzagal sum Tsagaan chuluut kurgan 1	Mongolia	petrous	petrous (same as the element used for genetic analysis)	>30kDa gelatin	0.9212	0.0016	-78.8	1.6	660	15	-16.7	13.4	69	24.7	3.26	1282	1388
PSUAMS	PSUAMS-4002	I7024	Uvs, Ulaangom sum, Chandman Uul, Ulaangom cemetery Grave #36, Burial 2	Mongolia	petrous	petrous (same as the element used for genetic analysis)	XAD amino acids	0.7558	0.0016	-244.2	1.6	2250	20	-16.7	13.4	44.3	15.9	3.25	-391	-209
PSUAMS	PSUAMS-4001	I7023	Uvs, Ulaangom sum, Chandman Uul, Ulaangom cemetery Grave #31, Burial 6	Mongolia	petrous	petrous (same as the element used for genetic analysis)	XAD amino acids	0.759	0.0018	-241	1.8	2215	20	-16.7	13.8	42	14.9	3.29	-365	-204
PSUAMS	PSUAMS-3931	I7021	Dornod aimag, Bulgan sum, Norovlin Uul burial	Mongolia	petrous	petrous (same as the element used for genetic analysis)	>30kDa gelatin	0.4653	0.0019	-534.7	1.9	6145	35	-16.4	13.3	51.8	18.4	3.28	-5211	-5000
PSUAMS	PSUAMS-3722	I7030	Uvs, Ulaangom sum, Chandman Uul, Ulaangom cemetery Grave 56	Mongolia	petrous	petrous (same as the element used for genetic analysis)	>30kDa gelatin	0.7556	0.0018	-244.4	1.8	2250	20	-16.2	13.4	46.2	16.7	3.24	-391	-209
UCIAMS/PSUG	UCIAMS-226529,PSUG-5432	I12973	Bulgan, Khutag undur sum, Marzyn Khutul tomb 1	Mongolia	petrous	petrous (same as the element used for genetic analysis)	>30kDa gelatin	0.6868	0.0017	-313.2	1.7	3020	25	-18.8	11.6	52	18.3	3.32	-1388	-1134
UCIAMS/PSUG	UCIAMS-226556,PSUG-5471	I13504	Khuvsgul aimag, Ulaan-Uul sum	Mongolia	petrous	petrous (same as the element used for genetic analysis)	>30kDa gelatin	0.7454	0.0017	-254.6	1.7	2360	20	-18.8	12.5	59.8	21.5	3.25	-487	-391
UCIAMS/PSUG	UCIAMS-226524,PSUG-5427	I11697	Bulgan, Khutag-Undur sum, Marzyn khutul, Tomb 1-055-1, sceleton 4	Mongolia	petrous	petrous (same as the element used for genetic analysis)	>30kDa gelatin	0.4392	0.0016	-560.8	1.6	6610	30	-18.7	10.1	34.8	12.5	3.25	-5617	-5491
UCIAMS/PSUG	UCIAMS-226525,PSUG-5428	I11698	Bulgan, Khutag-Undur sum, Marzyn khutul, Tomb 1-055-1, sceleton 2	Mongolia	petrous	petrous (same as the element used for genetic analysis)	>30kDa gelatin	0.4372	0.0017	-562.8	1.7	6645	35	-18.7	10.4	47.3	17.1	3.22	-5632	-5515
UCIAMS/PSUG	UCIAMS-226532,PSUG-5435	I13179	Bulgan, Khutag undur sum, Kharuulyn gozgor, tomb 1-116	Mongolia	petrous	petrous (same as the element used for genetic analysis)	>30kDa gelatin	0.4416	0.0016	-558.4	1.6	6565	30	-18.4	10.2	42.8	15.5	3.23	-5607	-5477
UCIAMS/PSUG	UCIAMS-226558,PSUG-5473	I13958	Tuv aimag, Altanbulag sum, Erdenekhairkhan uulyn ar, Tomb 3	Mongolia	petrous	petrous (same as the element used for genetic analysis)	>30kDa gelatin	0.7038	0.0016	-296.2	1.6	2820	20	-18.2	10.5	48.9	17.5	3.25	-1023	-912
UCIAMS/PSUG	UCIAMS-226557,PSUG-5472	I13505	Bayankhongor aimag, Erdentsogt sum	Mongolia	petrous	petrous (same as the element used for genetic analysis)	>30kDa gelatin	0.6993	0.0016	-300.7	1.6	2875	20	-17.9	11.7	49.3	17.6	3.27	-1119	-980
UCIAMS/PSUG	UCIAMS-226549,PSUG-5464	I12975	Khuvsgul, Khankh sum, Khavtsal II Tomb 1 (Khirgisuur)	Mongolia	petrous	petrous (same as the element used for genetic analysis)	>30kDa gelatin	0.6928	0.0016	-307.2	1.6	2950	20	-17.9	11.9	46.2	16.8	3.22	-1226	-1056
UCIAMS/PSUG	UCIAMS-226527,PSUG-5430	I12958	Khovd, Bulgan sum, Khukh uzuur, barrow 2	Mongolia	petrous	petrous (same as the element used for genetic analysis)	>30kDa gelatin	0.6662	0.0021	-333.8	2.1	3265	30	-17.9	15.5	52.3	18.6	3.28	-1619	-1458
UCIAMS/PSUG	UCIAMS-226560,PSUG-5475	I13965	Bayan-Ulgii, Tsengel sum, Biluut 2 barrow 4	Mongolia	petrous	petrous (same as the element used for genetic analysis)	>30kDa gelatin	0.7537	0.0016	-246.3	1.6	2270	20	-17.9	13.1	48.5	17.5	3.24	-397	-233
UCIAMS/PSUG	UCIAMS-226544,PSUG-5459	I12956	Uvs, Ulaangom sum, Chandman Uul, Ulaangom cemetery Grave 48 burial 4	Mongolia	petrous	petrous (same as the element used for genetic analysis)	>30kDa gelatin	0.7504	0.0017	-249.6	1.7	2305	20	-17.8	13.4	52.5	19.1	3.21	-405	-364
UCIAMS/PSUG	UCIAMS-226550,PSUG-5465	I12976	Bayan-Ulgii, Ulaankhus sum, Kulala Ula barrow 2	Mongolia	petrous	petrous (same as the element used for genetic analysis)	>30kDa gelatin	0.6782	0.0016	-321.8	1.6	3120	20	-17.7	14.5	47.5	17.3	3.21	-1437	-1304
UCIAMS/PSUG	UCIAMS-226526,PSUG-5429	I12957	Khovd, Bulgan sum, Yagshiin khodoo, Barrow 3	Mongolia	petrous	petrous (same as the element used for genetic analysis)	>30kDa gelatin	0.6094	0.0017	-390.6	1.7	3980	25	-17.6	14.2	47.1	17.3	3.18	-2571	-2464
UCIAMS/PSUG	UCIAMS-226547,PSUG-5462	I12971	Dornod aimag, Gurvanzagal sum, Khadan khuv Tomb 1	Mongolia	petrous	petrous (same as the element used for genetic analysis)	>30kDa gelatin	0.709	0.0016	-291	1.6	2765	20	-17.5	12.5	44.6	16.2	3.22	-976	-838
UCIAMS/PSUG	UCIAMS-226534,PSUG-5437	I13767	Bayankhongor aimag, Ulziit sum, Khar Sair am	Mongolia	petrous	petrous (same as the element used for genetic analysis)	>30kDa gelatin	0.6881	0.0017	-311.9	1.7	3005	20	-17.5	14.6	45.5	16.3	3.26	-1374	-1131
UCIAMS/PSUG	UCIAMS-226530,PSUG-5433	I12978	Khovd, Bulgan sum, Yagshiin hodoo barrow 1, bone find B	Mongolia	petrous	petrous (same as the element used for genetic analysis)	>30kDa gelatin	0.604	0.0016	-396	1.6	4050	25	-17.4	13.2	53.2	19.1	3.25	-2833	-2487
UCIAMS/PSUG	UCIAMS-226545,PSUG-5460	I12969	Khentii, Delgerkhaan sum, Khanan 3	Mongolia	petrous	petrous (same as the element used for genetic analysis)	>30kDa gelatin	0.6992	0.0015	-300.8	1.5	2875	20	-17.3	11	63.5	22.9	3.24	-1119	-980
UCIAMS/PSUG	UCIAMS-226543,PSUG-5458	I12955	Zavkhan, Bayantes sum, Khukh Khushoony bom, Barrow 3	Mongolia	petrous	petrous (same as the element used for genetic analysis)	>30kDa gelatin	0.6433	0.0016	-356.7	1.6	3545	20	-17.3	13.1	44.8	16.2	3.23	-1948	-1777
UCIAMS/PSUG	UCIAMS-226528,PSUG-5431	I12960	Uvurkhangai, Khuzhirt sum, Shunkhlai uul tomb 2	Mongolia	petrous	petrous (same as the element used for genetic analysis)	>30kDa gelatin	0.6781	0.0016	-321.9	1.6	3120	20	-17.3	12.7	46.2	16.6	3.25	-1437	-1304
UCIAMS/PSUG	UCIAMS-226533,PSUG-5436	I13766	Bayankhongor aimag, Erdentsogt sum	Mongolia	petrous	petrous (same as the element used for genetic analysis)	>30kDa gelatin	0.6873	0.0017	-312.7	1.7	3010	25	-17	14.2	44.1	15.9	3.23	-1381	-1131
UCIAMS/PSUG	UCIAMS-226546,PSUG-5461	I12970	Uvs, Ulaangom sum, Chandman Uul, Ulaangom cemetery Grave 48 burial 7	Mongolia	petrous	petrous (same as the element used for genetic analysis)	>30kDa gelatin	0.7529	0.0017	-247.1	1.7	2280	20	-17	15.4	48	17.4	3.22	-400	-235
UCIAMS/PSUG	UCIAMS-226551,PSUG-5466	I12977	Bayan-Ulgii, Ulaankhus sum, Kulala Ula barrow 1, secondary burial	Mongolia	petrous	petrous (same as the element used for genetic analysis)	>30kDa gelatin	0.589	0.0016	-411	1.6	4250	25	-16.9	14.4	44.8	16.1	3.25	-2913	-2777
UCIAMS/PSUG	UCIAMS-226554,PSUG-5469	I13175	Khovd, Bulgan sum, Uliastai deed denj II kurgan 1 burial 1 (secondary)	Mongolia	petrous	petrous (same as the element used for genetic analysis)	>30kDa gelatin	0.817	0.0017	-183	1.7	1625	20	-16.9	15	54	19.5	3.24	383	535
UCIAMS/PSUG	UCIAMS-226531,PSUG-5434	I13178	Khentii, Bayan-Adraga sum, Shuusyn boom Tomb 6	Mongolia	petrous	petrous (same as the element used for genetic analysis)	>30kDa gelatin	0.7035	0.0017	-296.5	1.7	2825	20	-16.7	12.3	47.5	17.1	3.24	-1042	-916
UCIAMS/PSUG	UCIAMS-226555,PSUG-5470	I13176	Khovd, Bulgan sum, Hudzhirtyn gol II, kurgan 1 burial 3 (secondary)	Mongolia	petrous	petrous (same as the element used for genetic analysis)	>30kDa gelatin	0.8706	0.002	-129.4	2	1115	20	-16.6	13.8	44.6	16	3.25	890	982
UCIAMS/PSUG	UCIAMS-226552,PSUG-5467	I13173	Khovd, Munkhkhairkhan sum, Ulan goviin uzuur barrow 2	Mongolia	petrous	petrous (same as the element used for genetic analysis)	>30kDa gelatin	0.6498	0.0016	-350.2	1.6	3460	20	-16.4	13.7	41	14.7	3.26	-1879	-1694
UCIAMS/PSUG	UCIAMS-226561,PSUG-5475	I14037	Sukhbaatar aimag, Tuvshinshiree sum, Bulgiin ekh, Tomb 47	Mongolia	petrous	petrous (same as the element used for genetic analysis)	>30kDa gelatin	0.6803	0.0016	-319.7	1.6	3095	20	-16.4	13.6	47.9	17.1	3.26	-1420	-1296
UCIAMS/PSUG	UCIAMS-226553,PSUG-5468	I12972	Sukhbaatar, Tuvshinshiree sum, Adgiin gol Tomb 21	Mongolia	petrous	petrous (same as the element used for genetic analysis)	>30kDa gelatin	0.6775	0.0016	-322.5	1.6	3130	20	-15.4	15.2	41.4	14.6	3.3	-1447	-1309
UCIAMS/PSUG	UCIAMS-226548,PSUG-5463	I12974	Khentii, Murun sum, Bus khairkhan Tomb 3	Mongolia	petrous	petrous (same as the element used for genetic analysis)	>30kDa gelatin	0.9106	0.0019	-89.4	1.9	750	20	-13.1	10.8	51.5	18.6	3.23	1225	1285
UCIAMS/PSUG	UCIAMS-226523,PSUG-5426	I11696	Bulgan, Khutag-Undur sum, Marzyn khutul, Tomb 1-055-1, sceleton 1	Mongolia	petrous	petrous (same as the element used for genetic analysis)	>30kDa gelatin	0.4368	0.0016	-563.2	1.6	6655	30	-18.2	10.2	46.8	17	3.21	-5632	-5531
UCIAMS/PSUG	UCIAMS-226564,PSUG-5483	I13174	Khovd, Munkhkhairkhan sum, Khukh tolgoi barrow 9	Mongolia	petrous	petrous (same as the element used for genetic analysis)	>30kDa gelatin	0.6727	0.0016	-327.3	1.6	3185	20	-17.2	15.7	34.9	12.5	3.27	-1500	-1423
UCIAMS/PSUG	UCIAMS-226559,PSUG-5474	I13959	Khovd, Munkhkhairkhan sum, Ulaan tolgoi, barrow 3	Mongolia	petrous	petrous (same as the element used for genetic analysis)	>30kDa gelatin	0.6775	0.0016	-322.5	1.6	3125	20	-16.6	16.2	46.7	16.9	3.22	-1441	-1306
UCIAMS/PSUG	UCIAMS-226562,PSUG-5476	I14194	Sukhbaatar aimag, Tuvshinshiree sum, Ulaanzukh, Tomb 32	Mongolia	petrous	petrous (same as the element used for genetic analysis)	>30kDa gelatin	0.7096	0.0016	-290.4	1.6	2755	20	-17.2	13.1	48.3	17.5	3.22	-971	-834
PSUAMS	PSUAMS-7395	I6228	Uvs aimag, Ulaangom sum, Chandman Uul, Ulaangom cemetery Grave #44	Mongolia	petrous	tooth	>30kDa gelatin	0.7846	0.0017	-215.4	1.7	1950	20	..	..	..	..	..	3	120
PSUAMS	PSUAMS-7396	I6230	Uvs aimag, Ulaangom sum, Chandman Uul, Ulaangom cemetery Grave #47, Burial 2	Mongolia	petrous	bone (cranial fragment)	>30kDa gelatin	0.766	0.0018	-234	1.8	2140	20	..	..	..	..	..	-349	-97
PSUAMS	PSUAMS-7397	I6231	Uvs aimag, Ulaangom sum, Chandman Uul, Ulaangom cemetery Grave #47, Burial 3	Mongolia	petrous	bone (coronoid process)	>30kDa gelatin	0.7626	0.0017	-237.4	1.7	2180	20	..	..	..	..	..	-358	-174
PSUAMS	PSUAMS-7398	I6349	Sükhbaatar aimag, Dariganga sum, Baaran-Khavtsal	Mongolia	petrous	bone (cranial fragment)	>30kDa gelatin	0.7166	0.0017	-283.4	1.7	2675	20	..	..	..	..	..	-895	-801
Poz	Poz-83476	I1196	Primorsky Krai, Boisman-2	Russia	tooth	tooth (same as the element used for genetic analysis)	Longin collagen extraction	n/a	n/a	n/a	n/a	6155	35	n/a	n/a	6.8	1.9	3.21	-5213	-5008
Poz	Poz-83478	I1198	Primorsky Krai, Boisman-2	Russia	tooth	tooth (same as the element used for genetic analysis)	Longin collagen extraction	n/a	n/a	n/a	n/a	6030	40	n/a	n/a	18.1	3.5	3.24	-5034	-4806
Poz	Poz-83474	I1193	Primorsky Krai, Boisman-2	Russia	tooth	tooth (same as the element used for genetic analysis)	Longin collagen extraction	n/a	n/a	n/a	n/a	5995	35	n/a	n/a	7.3	2	3.22	-4981	-4795
Poz	Poz-83477	I1197	Primorsky Krai, Boisman-2	Russia	tooth	tooth (same as the element used for genetic analysis)	Longin collagen extraction	n/a	n/a	n/a	n/a	5970	40	n/a	n/a	15.8	6.2	3.2	-4956	-4729
Poz	Poz-83475	I1194	Primorsky Krai, Boisman-2	Russia	bone (long bone)	bone (long bone) (same as the element used for genetic analysis)	Longin collagen extraction	n/a	n/a	n/a	n/a	5840	35	n/a	n/a	5.8	1.4	3.27	-4792	-4604
Poz	Poz-83438	I1202	Pospelovo 1, Primorsky Krai	Russia	tooth	tooth (same as the element used for genetic analysis)	Longin collagen extraction	n/a	n/a	n/a	n/a	2760	35	n/a	n/a	7.1	2.3	3.14	-996	-830
Poz	Poz-83439	I1209	Roshino-4, Primorsky Krai	Russia	tooth	tooth (same as the element used for genetic analysis)	Longin collagen extraction	n/a	n/a	n/a	n/a	880	35	n/a	n/a	9.8	3.2	3.06	1039	1224
PSUAMS	PSUAMS-2160	I3356	Primorsky Krai, Boisman-2	Russia	tooth	tooth (same as the element used for genetic analysis)	XAD amino acids	0.5452	0.0019	-454.8	1.3	4875	20	-15.4	15.4	30.1	11.5	3.06	-3696	-3638
PSUAMS	PSUAMS-2070	I3354	Primorsky Krai, Boisman-2	Russia	tooth	tooth (same as the element used for genetic analysis)	>30kDa gelatin	0.455	0.0019	-545	1.7	6325	35	-14.6	17.8	48.4	17.7	3.2	-5371	-5219
PSUAMS	PSUAMS-2114	I3355	Primorsky Krai, Boisman-2	Russia	tooth	tooth (same as the element used for genetic analysis)	>30kDa gelatin	0.4747	0.0019	-525.3	1.9	5985	35	-13.4	18.7	45.2	16.8	3.14	-4981	-4787
PSUAMS	PSUAMS-2115	I3358	Roshino-4, Primorsky Krai	Russia	bone (phalanx)	bone (phalanx) (same as the element used for genetic analysis)	>30kDa gelatin	0.897	0.0019	-103	2.2	875	20	-10.9	11.7	41	14.7	3.26	1050	1220
PSUAMS	PSUAMS-2075	I3619	Yilan, Hanben	Taiwan	petrous	petrous (same as the element used for genetic analysis)	>30kDa gelatin	0.8184	0.0019	-181.6	2.1	1610	25	-17.6	8.4	40.5	14.9	3.17	395	536
PSUAMS	PSUAMS-2268	I3618	Yilan, Hanben	Taiwan	petrous	petrous (same as the element used for genetic analysis)	XAD amino acids	0.6833	0.0019	-316.7	1.7	3060	20	-14	12.1	25.6	8.6	3.45	-1402	-1262
