## Supplementary material for "The Genomic Formation of Human Populations in East Asia": Online Table 5

### Sheet: 5A.no_admixture_Mongolia
Online Table 5A: qpWave evaluation of whether a tested population and one of four surrogates for Mongolian source populations are consistent with being a clade
We highlight in red the four Mongolian source populations (if they are not tested for being a clade they are used in the outgroups). Models fitting at P>0.05 are highlighted.
Tested Population	Outgroups: Mbuti.DG, Ust_Ishim.DG, Kostenki14, Papuan.DG, Onge.DG, Australian.DG, Mixe.DG, Russia_MA1_HG.SG, Germany_LBK_EN, Germany_Corded_Ware, Georgia_Kotias.SG, Russia_Afanasievo, Russia_Sintashta_MLBA, WSHG		Outgroups: Mbuti.DG, Ust_Ishim.DG, Kostenki14, Papuan.DG, Onge.DG, Australian.DG, Mixe.DG, Russia_MA1_HG.SG, Germany_LBK_EN, Germany_Corded_Ware, Georgia_Kotias.SG, Mongolia_N_East, Russia_Sintashta_MLBA, WSHG		Outgroups: Mbuti.DG, Ust_Ishim.DG, Kostenki14, Papuan.DG, Onge.DG, Australian.DG, Mixe.DG, Russia_MA1_HG.SG, Germany_LBK_EN, Germany_Corded_Ware, Georgia_Kotias.SG, Russia_Afanasievo, Russia_Sintashta_MLBA,Mongolia_N_East		Outgroups: Mbuti.DG, Ust_Ishim.DG, Kostenki14, Papuan.DG, Onge.DG, Australian.DG, Mixe.DG, Russia_MA1_HG.SG, Germany_LBK_EN, Germany_Corded_Ware, Georgia_Kotias.SG, Russia_Afanasievo, WSHG, Mongolia_N_East
	p value of rank0: testing if the tested population and Mongolia_N_East deriving from one single source		p value of rank0: testing if the tested population and Russia_Afanasievo deriving from one single source		p value of rank0: testing if the tested population and WSHG deriving from one single source		p value of rank0: testing if the tested population and Russia_Sintashta_MLBA deriving from one single source
Mongolia_Chalcolithic_1_Afanasievo	0		0.0812709		3.26785e-182		1.51746e-98
Mongolia_EIA_8	0.00234643		0		0		0
Mongolia_N_North	0.00168071		0		0		0
Mongolia_LBA_2_Ulaanzukh	0.000734422		0		0		0
Mongolia_XiongNu.SG	0.000125641		0		0		0
Mongolia_Xiongnu_contam	0		4.33792e-23		4.0356e-212		5.35288e-09
Mongolia_IA_Xianbei	3.56314e-11		0		0		0
Mongolia_EIA_3	1.56494e-12		0		0		0
Mongolia_EIA_7_Xiongnu	1.65049e-13		0		0		0
Mongolia_EIA_1_SlabGrave	3.78583e-16		0		0		0
Mongolia_Chalcolithic_2_Afanasievo	1.90961e-21		0		0		0
Mongolia_Medieval	3.02148e-34		0		4.19306909e-313		0
Mongolia_EBA_4_Chemurchek	0		4.81717e-112		2.40561e-42		2.87075e-269
Mongolia_BA_1	2.55413e-58		0		0		0
Mongolia_BA_2	1.25855e-63		0		3.28532e-277		0
Mongolia_LBA_1_MongunTaiga	1.97849e-69		0		3.24718e-235		0
Mongolia_EBA_1_Ulgii	3.47825e-93		0		0		0
Mongolia_Mongol	4.03669e-95		0		0		0
Mongolia_EIA_2	1.09575e-247		1.32668e-101		1.71208e-150		1.29592e-104
Mongolia_EIA_6_Pazyryk	4.50018606e-315		1.20003e-103		1.20474e-145		7.78458e-123
Mongolia_MBA_1_Munkhkhairkhan	2.62684e-118		0		0		0
Mongolia_MBA_2_Munkhkhairkhan	6.89708e-131		0		2.69381e-138		0
Mongolia_EIA_5	2.49088e-198		2.71743e-148		1.0206e-156		3.39107e-171
Mongolia_LBA_4_CenterWest	2.01968e-150		0		0		0
Mongolia_LBA_6_Khovsgol	3.14399e-176		0		0		0
Mongolia_XiongNu_WE.SG	9.68512e-248		1.47876e-307		6.14574e-191		0
Mongolia_LBA_5_CenterWest	0		5.967e-260		7.48827e-216		4.51297e-192
Mongolia_LBA_3_MongunTaiga	0		1.35630741e-314		3.49144e-256		0
Xinjiang_China_EIA_0_Shirenzigou	6.11534e-261		0		6.84212e-278		0
Mongolia_EIA_4_Sagly	0		0		0		0

### Sheet: 5B.two_source_Mongolia
Online Table 5B: qpAdm evaluation of whether a tested population is consistent with being a mixture of all possible pairs of four surrogates for Mongolian source populations
We highlight in red the four Mongolian source populations (if they are not tested for being a source they are used in the outgroups). We show the inferred mixture proportions, and models fitting at P>0.05 are highlighted.
	Outgroups: Mbuti.DG, Ust_Ishim.DG, Kostenki14, Papuan.DG, Onge.DG, Australian.DG, Mixe.DG, Russia_MA1_HG.SG, Germany_LBK_EN, Germany_Corded_Ware, Georgia_Kotias.SG, Russia_Afanasievo, Russia_Sintashta_MLBA					Outgroups: Mbuti.DG, Ust_Ishim.DG, Kostenki14, Papuan.DG, Onge.DG, Australian.DG, Mixe.DG, Russia_MA1_HG.SG, Germany_LBK_EN, Germany_Corded_Ware, Georgia_Kotias.SG, WSHG, Russia_Sintashta_MLBA					Outgroups: Mbuti.DG, Ust_Ishim.DG, Kostenki14, Papuan.DG, Onge.DG, Australian.DG, Mixe.DG, Russia_MA1_HG.SG, Germany_LBK_EN, Germany_Corded_Ware, Georgia_Kotias.SG, Russia_Afanasievo, WSHG					Outgroups: Mbuti.DG, Ust_Ishim.DG, Kostenki14, Papuan.DG, Onge.DG, Australian.DG, Mixe.DG, Russia_MA1_HG.SG, Germany_LBK_EN, Germany_Corded_Ware, Georgia_Kotias.SG, Mongolia_N_East, Russia_Sintashta_MLBA					Outgroups: Mbuti.DG, Ust_Ishim.DG, Kostenki14, Papuan.DG, Onge.DG, Australian.DG, Mixe.DG, Russia_MA1_HG.SG, Germany_LBK_EN, Germany_Corded_Ware, Georgia_Kotias.SG, Russia_Afanasievo, Mongolia_N_East					Outgroups: Mbuti.DG, Ust_Ishim.DG, Kostenki14, Papuan.DG, Onge.DG, Australian.DG, Mixe.DG, Russia_MA1_HG.SG, Germany_LBK_EN, Germany_Corded_Ware, Georgia_Kotias.SG, Mongolia_N_East, WSHG
Tested Population	p	proportion		std.err		p	proportion		std.err		p	proportion		std.err		p	proportion		std.err		p	proportion		std.err		p	proportion		std.err
		Mongolia_N_East	WSHG				Mongolia_N_East	Russia_Afanasievo				Mongolia_N_East	Russia_Sintashta_MLBA				WSHG	Russia_Afanasievo				WSHG	Russia_Sintashta_MLBA				Russia_Afanasievo	Russia_Sintashta_MLBA
Mongolia_EIA_7_Xiongnu	0.219639	0.849546	0.150454	0.017		0.46918	0.865518	0.134482	0.015		0.0106625	0.88037	0.11963	0.015		1.24822e-189	3.49185	-2.49185	0.217		0	2.59262	-1.59262	0.189		5.3038e-186	40.8576	-39.8576	9.881
Mongolia_LBA_2_Ulaanzukh	0.787818	0.950671	0.0493287	0.011		0.0877082	0.965696	0.034304	0.009		0.0157921	0.971507	0.0284929	0.009		1.01827e-194	4.12624	-3.12624	0.196		0	3.61873	-2.61873	0.174		1.42245e-198	39.858	-38.858	7.788
Mongolia_EIA_8	0.230233	0.937291	0.0627086	0.015		0.0687573	0.957784	0.042216	0.013		0.0178863	0.964001	0.0359991	0.013		5.66506e-178	3.98033	-2.98033	0.21		0	3.39669	-2.39669	0.181		3.22926e-197	50.0731	-49.0731	13.641
Mongolia_N_North	0.772024	0.946354	0.053646	0.011		0.0399636	0.96911	0.03089	0.009		0.00857849	0.975791	0.0242092	0.009		1.0715e-198	3.83243	-2.83243	0.172		0	3.40369	-2.40369	0.144		3.71681e-187	36.2597	-35.2597	6.04
Mongolia_EIA_1_SlabGrave	0.738355	0.905146	0.0948539	0.01		1.72888e-05	0.934758	0.0652415	0.008		3.11288e-08	0.94586	0.05414	0.008		1.61028e-203	3.67256	-2.67256	0.159		0	3.17644	-2.17644	0.127		3.61687e-194	34.0709	-33.0709	5.678
Mongolia_BA_1	0.419758	0.708975	0.291025	0.016		5.24096e-21	0.807092	0.192908	0.014		6.72281e-34	0.839707	0.160293	0.014		4.05939e-162	2.61911	-1.61911	0.141		3.4512e-279	1.81157	-0.811573	0.101		3.61035e-180	23.1221	-22.1221	3.471
Mongolia_LBA_4_CenterWest	0.195608	0.729213	0.270787	0.009		2.66891e-49	0.815002	0.184998	0.008		1.83552e-76	0.836498	0.163502	0.008		2.23038e-193	3.05957	-2.05957	0.13		0	2.51795	-1.51795	0.096		6.08494e-195	24.678	-23.678	3.584
Mongolia_Chalcolithic_2_Afanasievo	0.185379	0.852779	0.147221	0.016		1.25775e-15	0.923538	0.0764618	0.014		6.05033e-18	0.935759	0.0642407	0.013		9.01004e-165	3.29071	-2.29071	0.159		8.38473867e-318	2.69922	-1.69922	0.136		4.9776e-183	35.3415	-34.3415	6.887
Mongolia_MBA_1_Munkhkhairkhan	0.162004	0.671065	0.328935	0.013		3.98449e-61	0.80044	0.19956	0.012		5.19938e-81	0.845139	0.154861	0.011		1.62118e-156	2.49029	-1.49029	0.112		3.721e-290	1.99789	-0.997891	0.084		3.57564e-185	18.6601	-17.6601	2.185
Mongolia_EBA_1_Ulgii	0.149868	0.722337	0.277663	0.012		3.23408e-27	0.818277	0.181723	0.011		6.06142e-47	0.842858	0.157142	0.01		7.10097e-180	2.99953	-1.99953	0.137		0	2.52614	-1.52614	0.11		3.74424e-194	24.3186	-23.3186	3.276
Mongolia_LBA_1_MongunTaiga	0.0571458	0.65184	0.34816	0.019		6.11777e-27	0.770795	0.229205	0.017		4.95344e-41	0.798891	0.201109	0.016		7.07666e-122	2.23248	-1.23248	0.115		6.72174e-202	1.52566	-0.525663	0.081		5.25983e-173	17.2006	-16.2006	2.642
Mongolia_Medieval	6.37454e-05	0.772437	0.227563	0.018		0.969806	0.781004	0.218996	0.016		0.021575	0.791145	0.208855	0.015		3.34939e-165	2.74255	-1.74255	0.181		3.4251e-271	1.85312	-0.853121	0.14		2.2914e-171	35.3224	-34.3224	9.248
Mongolia_Mongol	1.29102e-31	0.733985	0.266015	0.015		0.114138	0.716369	0.283631	0.012		0.147293	0.72612	0.27388	0.012		1.90959e-193	2.64618	-1.64618	0.16		0	1.92354	-0.923535	0.117		2.98693e-206	26.1336	-25.1336	5.422
Mongolia_IA_Xianbei	0.0262905	0.864697	0.135303	0.018		0.581406	0.87082	0.12918	0.015		0.196108	0.886965	0.113035	0.015		6.72155e-181	3.35993	-2.35993	0.203		5.46041352e-320	2.42623	-1.42623	0.172		3.20123e-186	35.9492	-34.9492	7.796
Mongolia_EIA_3	0.0393171	0.865625	0.134375	0.016		0.0268093	0.89303	0.10697	0.014		0.000824204	0.896592	0.103408	0.014		2.25432e-184	3.58673	-2.58673	0.201		0	2.70264	-1.70264	0.146		3.48958e-185	34.1837	-33.1837	7.021
Mongolia_Xiongnu_contam	1.60551e-200	-0.12255	1.12255	0.032		5.97203e-21	0.0484712	0.951529	0.013		0.00724767	0.0722104	0.92779	0.012		7.6171e-19	-0.0889468	1.08895	0.035		0.000543418	0.127425	0.872575	0.022		9.49834e-06	0.332541	0.667459	0.072
Mongolia_LBA_6_Khovsgol	0.00650983	0.704729	0.295271	0.008		7.39222e-52	0.7892	0.2108	0.008		1.19387e-82	0.819837	0.180163	0.008		1.02231e-187	2.87604	-1.87604	0.121		0	2.41935	-1.41935	0.093		8.53421e-188	22.1174	-21.1174	2.955
Xinjiang_China_EIA_0_Shirenzigou	3.03119e-62	0.518741	0.481259	0.016		0.00102234	0.574273	0.425727	0.01		4.56984e-29	0.607326	0.392674	0.009		1.01451e-177	1.87022	-0.870223	0.106		6.85355e-265	1.24152	-0.24152	0.06		3.6619e-178	14.0636	-13.0636	2.118
Mongolia_XiongNu.SG	0.000233062	0.994426	0.00557429	0.012		0.000156452	0.983008	0.0169923	0.01		9.34982e-05	0.984558	0.0154423	0.01		2.03734e-194	3.37838	-2.37838	0.147		0	2.97711	-1.97711	0.134		2.74436e-186	33.5103	-32.5103	5.896
Mongolia_BA_2	9.99366e-05	0.68143	0.31857	0.018		4.3863e-22	0.761704	0.238296	0.017		1.9922e-31	0.788472	0.211528	0.017		2.46014e-159	2.50413	-1.50413	0.15		6.03084e-255	1.5639	-0.563901	0.13		2.88501e-169	21.957	-20.957	3.444
Mongolia_XiongNu_WE.SG	1.82273e-63	0.450549	0.549451	0.019		8.07446e-05	0.498153	0.501847	0.013		8.40038e-23	0.532721	0.467279	0.013		1.4032e-145	1.2293	-0.229302	0.107		1.67565e-179	0.746031	0.253969	0.045		7.709e-179	10.9537	-9.95369	1.709
Mongolia_MBA_2_Munkhkhairkhan	6.05049e-05	0.490695	0.509305	0.02		1.25238e-23	0.599835	0.400165	0.017		4.472e-49	0.650245	0.349755	0.017		6.52363e-113	1.40486	-0.404857	0.085		3.51947e-138	1.01393	-0.0139257	0.041		1.83733e-166	9.36999	-8.36999	1.395
Mongolia_EIA_2	3.09386e-78	0.382601	0.617399	0.024		2.33242e-06	0.327407	0.672593	0.018		9.90778e-06	0.335612	0.664388	0.017		4.71018e-89	0.307029	0.692971	0.053		9.45275e-69	0.350701	0.649299	0.03		1.70644e-93	0.597462	0.402538	0.11
Mongolia_EIA_5	4.00163e-71	0.415034	0.584966	0.025		7.31581e-06	0.407835	0.592165	0.017		1.76484e-13	0.433748	0.566252	0.017		3.23031e-125	0.485621	0.514379	0.087		6.85391e-101	0.477128	0.522872	0.032		1.5588e-151	10.6763	-9.67626	4.606
Mongolia_EIA_6_Pazyryk	7.72349e-95	0.297658	0.702342	0.025		1.46937e-07	0.293592	0.706408	0.015		2.35618e-11	0.312548	0.687452	0.015		3.13077e-88	0.329942	0.670058	0.053		1.79574e-68	0.38594	0.61406	0.029		3.45035e-93	0.834608	0.165392	0.102
Mongolia_LBA_5_CenterWest	1.95775e-133	0.352101	0.647899	0.026		9.66815e-33	0.388469	0.611531	0.014		8.23517e-12	0.357017	0.642983	0.013		1.40331e-195	1.27442	-0.274424	0.139		2.17492e-127	0.389377	0.610623	0.029		3.91106e-289	-10.0709	11.0709	26.951
Mongolia_EBA_2_Chemurchek	2.28852e-42	0.00118573	0.998814	0.017		1.43238e-50	0.182851	0.817149	0.012		2.73938e-210	0.199117	0.800883	0.016		6.16653e-13	0.596595	0.403405	0.03		1.05634e-14	0.716785	0.283215	0.022		2.6073e-51	2.07441	-1.07441	0.099
Mongolia_LBA_3_MongunTaiga	2.2643e-175	0.295198	0.704802	0.021		1.4821e-16	0.352884	0.647116	0.01		4.9977e-14	0.381934	0.618066	0.01		1.01928e-202	1.23024	-0.230236	0.124		6.96745e-223	0.564584	0.435416	0.049		2.81002e-204	13.1215	-12.1215	3.007
Mongolia_EIA_4_Sagly	1.58182e-239	0.241463	0.758537	0.023		6.83373e-29	0.376794	0.623206	0.007		1.53428e-64	0.409959	0.590041	0.007		4.27585e-223	1.74189	-0.741891	0.12		8.44852254e-322	1.09023	-0.0902334	0.051		2.11601e-201	10.2256	-9.22562	1.325

### Sheet: 5C.three_source_Mongolia
Online Table 5C: qpAdm evaluation of whether a tested population is consistent with being a mixture of all possible triples of four surrogates for Mongolian source populations
We highlight in red the four Mongolian source populations (if they are not tested for being a source they are used in the outgroups). We show the inferred mixture proportions, and models fitting at P>0.05 are highlighted.
	Outgroups: Mbuti.DG, Ust_Ishim.DG, Kostenki14, Papuan.DG, Onge.DG, Australian.DG, Mixe.DG, Russia_MA1_HG.SG, Germany_LBK_EN, Germany_Corded_Ware, Georgia_Kotias.SG, Russia_Sintashta_MLBA								Outgroups: Mbuti.DG, Ust_Ishim.DG, Kostenki14, Papuan.DG, Onge.DG, Australian.DG, Mixe.DG, Russia_MA1_HG.SG, Germany_LBK_EN, Germany_Corded_Ware, Georgia_Kotias.SG, Russia_Afanasievo								Outgroups: Mbuti.DG, Ust_Ishim.DG, Kostenki14, Papuan.DG, Onge.DG, Australian.DG, Mixe.DG, Russia_MA1_HG.SG, Germany_LBK_EN, Germany_Corded_Ware, Georgia_Kotias.SG, Mongolia_N_East								Outgroups: Mbuti.DG, Ust_Ishim.DG, Kostenki14, Papuan.DG, Onge.DG, Australian.DG, Mixe.DG, Russia_MA1_HG.SG, Germany_LBK_EN, Germany_Corded_Ware, Georgia_Kotias.SG, WSHG
Tested Population	p	Mongolia_N_East		Russia_Afanasievo		WSHG			p	Mongolia_N_East		Russia_Sintashta_MLBA		WSHG			p	Russia_Afanasievo		Russia_Sintashta_MLBA		WSHG			p	Mongolia_N_East		Russia_Afanasievo		Russia_Sintashta_MLBA
		proportion	std.err	proportion	std.err	proportion	std.err			proportion	std.err	proportion	std.err	proportion	std.err			proportion	std.err	proportion	std.err	proportion	std.err			proportion	std.err	proportion	std.err	proportion	std.err
Mongolia_EIA_4_Sagly	2.85239e-24	0.388075	0.008	0.650655	0.017	-0.0387306	0.02		0.214086	0.348813	0.007	0.488482	0.01	0.162705	0.011		1.99778e-63	-7.1098	1.407	5.53387	1.077	2.57593	0.352		4.01363e-22	0.38274	0.007	0.425278	0.034	0.191982	0.032
Mongolia_Xiongnu_contam	8.03202e-10	0.123675	0.019	1.1706	0.039	-0.29427	0.05		0.0139061	0.052085	0.015	0.882428	0.023	0.065487	0.029		0.000442555	0.109384	0.129	0.785416	0.1	0.1052	0.038		0.0532245	0.0690397	0.013	0.198036	0.075	0.732924	0.071
Mongolia_EBA_2_Chemurchek	0.934127	0.102986	0.013	0.490194	0.026	0.40682	0.032		2.48862e-11	0.0183469	0.014	0.300254	0.021	0.681399	0.026		1.3796e-10	0.16411	0.124	0.199729	0.092	0.63616	0.041		5.57049e-18	0.161561	0.014	1.58904	0.075	-0.750598	0.072
Xinjiang_China_EIA_0_Shirenzigou	0.0719884	0.546838	0.012	0.370125	0.02	0.0830361	0.025		2.21115e-05	0.522799	0.012	0.274996	0.015	0.202204	0.019		1.61486e-57	-11.265	2.57	8.49966	1.997	3.76536	0.603		0.0341653	0.560892	0.011	0.591355	0.05	-0.152246	0.047
Mongolia_EIA_6_Pazyryk	4.57096e-07	0.306655	0.018	0.742163	0.035	-0.0488187	0.042		0.313959	0.261045	0.017	0.575041	0.024	0.163914	0.027		2.03221e-42	-3.62826	1.434	3.15373	1.054	1.47454	0.386		2.71913e-05	0.293995	0.016	0.417842	0.072	0.288163	0.07
Mongolia_LBA_3_MongunTaiga	2.61559e-13	0.383105	0.013	0.729862	0.024	-0.112967	0.029		0.172638	0.341079	0.011	0.548037	0.015	0.110885	0.018		4.99301e-60	-6.62153	1.301	5.30334	0.994	2.31819	0.328		4.30626e-05	0.368096	0.011	0.299241	0.045	0.332663	0.043
Mongolia_EIA_5	0.00114566	0.426298	0.02	0.624796	0.035	-0.0510943	0.041		0.0616011	0.367128	0.019	0.462717	0.023	0.170155	0.027		5.20897e-51	-6.1868	1.725	5.02354	1.307	2.16326	0.432		3.10949e-05	0.403064	0.018	0.453627	0.073	0.14331	0.068
Mongolia_LBA_5_CenterWest	6.49479e-11	0.338904	0.016	0.702717	0.03	-0.0416213	0.034		0.402232	0.307295	0.014	0.533021	0.019	0.159684	0.021		2.3035e-48	-3.6034	0.8	3.06089	0.597	1.5425	0.214		0.000686055	0.34035	0.014	0.344708	0.054	0.314942	0.052
Mongolia_EIA_2	2.42513e-06	0.346082	0.02	0.728823	0.039	-0.0749058	0.046		0.270033	0.294211	0.019	0.561737	0.027	0.144052	0.029		7.78017e-47	-3.72023	1.601	3.19547	1.175	1.52476	0.434		0.0122592	0.333066	0.018	0.290568	0.076	0.376366	0.074
Mongolia_LBA_6_Khovsgol	0.500719	0.708447	0.009	0.0629407	0.016	0.228612	0.021		0.700974	0.706125	0.008	0.0508812	0.011	0.242993	0.014		1.4001e-62	-14.7328	2.745	10.8024	2.168	4.93036	0.623		4.7831e-25	0.76492	0.009	0.666251	0.048	-0.431171	0.045
Mongolia_MBA_2_Munkhkhairkhan	0.501506	0.497768	0.02	0.175984	0.031	0.326248	0.038		0.555755	0.4755	0.019	0.129641	0.022	0.394859	0.027		2.58948e-52	-8.10292	1.962	5.95512	1.53	3.14781	0.451		1.75656e-14	0.572156	0.019	0.940298	0.091	-0.512453	0.085
Mongolia_EIA_3	0.0684471	0.873072	0.018	0.0620588	0.03	0.0648693	0.037		0.0635462	0.859314	0.017	0.0446799	0.022	0.0960058	0.026		2.92446e-52	-19.2518	3.196	14.1923	2.493	6.0594	0.761		0.0244295	0.881979	0.015	0.224061	0.068	-0.10604	0.065
Mongolia_XiongNu_WE.SG	0.000517908	0.48726	0.016	0.47065	0.027	0.0420904	0.033		3.75148e-06	0.451314	0.015	0.34554	0.019	0.203146	0.024		2.51155e-55	-7.90507	2.24	6.02741	1.723	2.87765	0.536		0.000313785	0.48488	0.013	0.594971	0.06	-0.0798512	0.056
Mongolia_XiongNu.SG	0.000921511	0.993413	0.014	0.0465201	0.024	-0.0399329	0.031		0.000244497	0.995165	0.013	0.0334633	0.017	-0.0286281	0.022		2.12969e-59	-17.8828	3.315	13.2001	2.639	5.68267	0.728		5.00654e-05	0.977065	0.011	0.00333207	0.052	0.0196027	0.049
Mongolia_BA_2	0.000100338	0.685083	0.019	0.0584658	0.031	0.256451	0.037		0.000282537	0.67114	0.019	0.059088	0.023	0.269772	0.027		5.35164e-52	-12.4445	2.193	9.18559	1.731	4.25894	0.5		3.25254e-19	0.749244	0.019	0.580651	0.093	-0.329895	0.088

### Sheet: 5D.four_source_Mongolia
Online Table 5D: qpAdm evaluation of whether a tested population is consistent with being a mixture of four surrogates for Mongolian source populations
We show the inferred mixture proportions, and models fitting at P>0.05 are highlighted.
	Outgroups: Mbuti.DG, Ust_Ishim.DG, Kostenki14, Papuan.DG, Onge.DG, Australian.DG, Mixe.DG, Russia_MA1_HG.SG, Germany_LBK_EN, Germany_Corded_Ware, Georgia_Kotias.SG
Tested Population	p	Mongolia_N_East		Russia_Afanasievo		Russia_Sintashta_MLBA		WSHG
		proportion	std.err	proportion	std.err	proportion	std.err	proportion	std.err
Mongolia_BA_1	0.393722	0.708232	0.021	0.262357	0.125	-0.188429	0.094	0.217841	0.05
Mongolia_BA_2	0.00386152	0.647248	0.024	-0.379419	0.136	0.354112	0.103	0.378059	0.055
Mongolia_EBA_2_Chemurchek	0.839462	0.103469	0.015	0.517915	0.101	-0.0190405	0.075	0.397657	0.042
Mongolia_EBA_1_Ulgii	0.160381	0.72096	0.015	-0.0833696	0.082	0.0885942	0.062	0.273815	0.034
Mongolia_EIA_2	0.34181	0.311628	0.022	0.00734757	0.124	0.563531	0.094	0.117494	0.052
Mongolia_EIA_3	0.0175498	0.857072	0.021	0.0388093	0.134	0.0252544	0.101	0.0788646	0.054
Mongolia_EIA_6_Pazyryk	0.180843	0.261573	0.02	-0.0484715	0.131	0.609948	0.099	0.176951	0.051
Mongolia_EIA_4_Sagly	0.584764	0.359596	0.008	0.050804	0.049	0.457692	0.037	0.131908	0.02
Mongolia_EIA_5	0.112515	0.388487	0.022	0.123278	0.127	0.382195	0.095	0.106039	0.053
Mongolia_EIA_7_Xiongnu	0.707368	0.848111	0.022	0.181149	0.124	-0.0584532	0.093	0.0291932	0.052
Mongolia_Chalcolithic_1_Afanasievo	0.623853	0.018782	0.017	0.711596	0.113	0.23413	0.086	0.0354921	0.046
Mongolia_Chalcolithic_2_Afanasievo	0.268182	0.820839	0.021	-0.180317	0.127	0.0918251	0.095	0.267653	0.054
Mongolia_IA_Xianbei	0.273791	0.854196	0.023	0.173329	0.135	-0.0465527	0.1	0.0190277	0.057
Mongolia_LBA_6_Khovsgol	0.462312	0.701751	0.011	-0.026823	0.066	0.0703896	0.049	0.254682	0.029
Mongolia_LBA_4_CenterWest	0.302748	0.732344	0.012	-0.0467511	0.067	0.0674488	0.051	0.246959	0.029
Mongolia_LBA_5_CenterWest	0.422603	0.312765	0.016	0.0133924	0.07	0.526438	0.05	0.147405	0.038
Mongolia_LBA_3_MongunTaiga	0.645182	0.360966	0.013	0.0925568	0.077	0.484011	0.058	0.0624668	0.031
Mongolia_LBA_1_MongunTaiga	0.0804316	0.622925	0.025	-0.323638	0.151	0.247198	0.111	0.453515	0.062
Mongolia_Xiongnu_contam	0.0270347	0.0731981	0.019	0.263658	0.131	0.683284	0.099	-0.0201406	0.053
Mongolia_MBA_1_Munkhkhairkhan	0.246242	0.657219	0.016	-0.0143736	0.102	-0.0279623	0.076	0.385117	0.041
Mongolia_MBA_2_Munkhkhairkhan	0.385126	0.479559	0.023	0.0607058	0.126	0.0940774	0.093	0.365658	0.053
Mongolia_Medieval	0.846442	0.772167	0.022	0.232814	0.142	-0.0189405	0.107	0.0139597	0.056
Mongolia_Mongol	0.579731	0.695346	0.017	-0.00246523	0.1	0.243143	0.076	0.0639762	0.04
Mongolia_N_North	0.413797	0.945817	0.014	0.0147054	0.083	-0.0278088	0.063	0.0672861	0.035
Mongolia_XiongNu.SG	0.00131674	0.993443	0.019	0.247338	0.106	-0.153543	0.079	-0.0872385	0.047
Mongolia_XiongNu_WE.SG	0.000516919	0.46779	0.019	0.411172	0.116	0.0473652	0.085	0.0736721	0.049
Xinjiang_China_EIA_0_Shirenzigou	0.0761741	0.538703	0.014	0.418254	0.087	-0.0363497	0.066	0.0793924	0.035
Mongolia_EIA_1_SlabGrave	0.216054	0.901289	0.013	-0.00607314	0.072	0.00431096	0.054	0.100473	0.031
Mongolia_EIA_8	0.0679133	0.943009	0.02	0.0909411	0.134	-0.06773	0.1	0.03378	0.055
Mongolia_LBA_2_Ulaanzukh	0.559923	0.960773	0.015	0.100981	0.09	-0.0773456	0.068	0.0155922	0.038

### Sheet: 5E.Han_mixture_in_Mongolia
Online Table 5E top: qpWave evaluation of whether a tested population is consistent with being a mixture of a variety of pairs of source populations, including East Asians among the outgroups.
Models fitting at P>0.05 are highlighted in peach. We highlight in red five instances of Han-related gene flow: two-way models that fail in this analysis but pass in the analysis with the same two sources but East Asians and Tibetans not included among the outgroups (Online Table 5B) .
	Outgroups: Mbuti.DG, Ust_Ishim.DG, Kostenki14, Papuan.DG, Onge.DG, Mixe.DG, Russia_MA1_HG.SG, Germany_LBK_EN, Germany_Corded_Ware, Georgia_Kotias.SG, Russia_Afanasievo, Russia_Sintashta_MLBA, CHB.SG, Xinjiang_China_EIA_Shirenzigou, Chokhopani		Outgroups: Mbuti.DG, Ust_Ishim.DG, Kostenki14, Papuan.DG, Onge.DG, Mixe.DG, Russia_MA1_HG.SG, Germany_LBK_EN, Germany_Corded_Ware, Georgia_Kotias.SG, WSHG, Russia_Sintashta_MLBA, CHB.SG, Xinjiang_China_EIA_Shirenzigou, Chokhopani		Outgroups: Mbuti.DG, Ust_Ishim.DG, Kostenki14, Papuan.DG, Onge.DG, Mixe.DG, Russia_MA1_HG.SG, Germany_LBK_EN, Germany_Corded_Ware, Georgia_Kotias.SG, Russia_Afanasievo, WSHG, CHB.SG, Xinjiang_China_EIA_Shirenzigou, Chokhopani		Outgroups: Mbuti.DG, Ust_Ishim.DG, Kostenki14, Papuan.DG, Onge.DG, Mixe.DG, Russia_MA1_HG.SG, Germany_LBK_EN, Germany_Corded_Ware, Georgia_Kotias.SG, Russia_Sintashta_MLBA, CHB.SG, Xinjiang_China_EIA_Shirenzigou, Chokhopani		Outgroups: Mbuti.DG, Ust_Ishim.DG, Kostenki14, Papuan.DG, Onge.DG, Mixe.DG, Russia_MA1_HG.SG, Germany_LBK_EN, Germany_Corded_Ware, Georgia_Kotias.SG, Russia_Afanasievo, CHB.SG, Xinjiang_China_EIA_Shirenzigou, Chokhopani
	p value for rank 1 using Mongolia_N_East and WSHG as two sources		p value for rank 1 using Mongolia_N_East and Russia_Afanasievo as two sources		p value for rank 1 using Mongolia_N_East and Russia_Sintashta_MLBA as two sources		p value for rank 2 using Mongolia_N_East, Russia_Afanasievo, and WSHG as three sources		p value for rank 2 using Mongolia_N_East, Russia_Sintashta_MLBA, and WSHG as three sources
Mongolia_BA_1	0.0519241		1.43349e-20		1.25921e-33		0.022614		0.0251212
Mongolia_BA_2	0.000817193		3.79493e-22		1.23683e-32		0.00044832		0.00138552
Mongolia_Chalcolithic_1_Afanasievo	2.2097e-148		0.204919		3.7318e-93		0.0796359		1.6452e-48
Mongolia_Chalcolithic_2_Afanasievo	0.236434		3.64582e-15		7.60603e-18		0.514675		0.389705
Mongolia_EBA_1_Ulgii	0.221803		9.96937e-28		2.55427e-48		0.264505		0.124777
Mongolia_EBA_2_Chemurchek	2.00576e-42		3.1752e-55		2.57902e-217		0.412691		2.0951e-12
Mongolia_EIA_1_SlabGrave	0.0757544		1.14969e-05		6.7083e-08		0.0193206		0.0319988
Mongolia_EIA_2	1.19993e-78		1.84319e-06		1.7591e-05		1.63973e-06		0.109151
Mongolia_EIA_3	0.055905		0.053314		0.00241674		0.109863		0.0614207
Mongolia_EIA_4_Sagly	1.50804e-240		7.00483e-26		1.47611e-70		3.95694e-21		0.0800154
Mongolia_EIA_5	1.52608e-69		4.57815e-05		3.43733e-12		0.0029613		0.026644
Mongolia_EIA_6_Pazyryk	2.66643e-95		8.11959e-08		7.89107e-11		3.63791e-07		0.0874363
Mongolia_EIA_7_Xiongnu	0.00280141		0.0174691		0.000543304		0.029305		0.00834227
Mongolia_EIA_8	0.106066		0.062429		0.021311		0.0614929		0.0496666
Mongolia_IA_Xianbei	0.000515198		0.0359639		0.0150842		0.0090525		0.00979378
Mongolia_Khovsgol_LBA	0.0240948		2.61237e-55		2.84209e-93		0.513685		0.662396
Mongolia_LBA_1_MongunTaiga	0.0826597		1.02721e-29		7.61099e-45		0.0397529		0.0444899
Mongolia_LBA_2_Ulaanzukh	0.162067		0.0224318		0.00677828		0.118615		0.082883
Mongolia_LBA_3_MongunTaiga	5.46279e-178		2.49469e-18		5.02614e-13		2.43311e-13		0.00592407
Mongolia_LBA_4_CenterWest	0.0234857		5.99061e-48		1.11516e-76		0.0744952		0.0162233
Mongolia_LBA_5_CenterWest	3.08043e-133		8.03576e-10		1.61726e-12		1.20879e-10		0.22576
Mongolia_MBA_1_Munkhkhairkhan	0.238539		1.04882e-64		8.82286e-91		0.625073		0.491874
Mongolia_MBA_2_Munkhkhairkhan	0.000180004		1.39124e-23		6.0483e-50		0.652894		0.678726
Mongolia_Medieval	9.99873e-05		0.940177		0.0463511		0.881358		0.400457
Mongolia_Mongol	1.26481e-35		4.82486e-05		0.000834807		0.000210244		0.000841872
Mongolia_N_North	0.888565		0.109226		0.0246696		0.733073		0.788076
Mongolia_Xiongnu_contam	8.18898e-201		1.81272e-19		0.00440092		2.32838e-10		0.0164316
Online Table 5E bottom: qpAdm estimates of proportions of Han-Chiense-related ancestry for five groups with evidence of East Asian-related ancestry
Models fitting at P>0.05 are highlighted in peach along with the assocaited estimates of Han Chinese-related ancestry.
	Outgroups: Mbuti.DG, Ust_Ishim.DG, Kostenki14, Papuan.DG, Onge.DG, Mixe.DG, Russia_MA1_HG.SG, Germany_LBK_EN, Germany_Corded_Ware, Georgia_Kotias.SG, Russia_Afanasievo, Russia_Sintashta_MLBA, CHB.SG, Xinjiang_China_EIA_Shirenzigou, Chokhopani								Outgroups: Mbuti.DG, Ust_Ishim.DG, Kostenki14, Papuan.DG, Onge.DG, Mixe.DG, Russia_MA1_HG.SG, Germany_LBK_EN, Germany_Corded_Ware, Georgia_Kotias.SG, WSHG, Russia_Sintashta_MLBA, CHB.SG, Xinjiang_China_EIA_Shirenzigou, Chokhopani								Outgroups: Mbuti.DG, Ust_Ishim.DG, Kostenki14, Papuan.DG, Onge.DG, Mixe.DG, Russia_MA1_HG.SG, Germany_LBK_EN, Germany_Corded_Ware, Georgia_Kotias.SG, Russia_Afanasievo, WSHG, CHB.SG, Xinjiang_China_EIA_Shirenzigou, Chokhopani								Outgroups: Mbuti.DG, Ust_Ishim.DG, Kostenki14, Papuan.DG, Onge.DG, Mixe.DG, Russia_MA1_HG.SG, Germany_LBK_EN, Germany_Corded_Ware, Georgia_Kotias.SG, Russia_Sintashta_MLBA, CHB.SG, Xinjiang_China_EIA_Shirenzigou, Chokhopani										Outgroups: Mbuti.DG, Ust_Ishim.DG, Kostenki14, Papuan.DG, Onge.DG, Mixe.DG, Russia_MA1_HG.SG, Germany_LBK_EN, Germany_Corded_Ware, Georgia_Kotias.SG, Russia_Afanasievo, CHB.SG, Xinjiang_China_EIA_Shirenzigou, Chokhopani
	p	Mongolia_N_East		WSHG		Han.DG			p	Mongolia_N_East		Russia_Afanasievo		Han.DG			p	Mongolia_N_East		Russia_Sintashta_MLBA		Han.DG			p	Mongolia_N_East		Russia_Afanasievo		WSHG		Han.DG			p	Mongolia_N_East		Russia_Sintashta_MLBA		WSHG		Han.DG
		proportion	std.err	proportion	std.err	proportion	std.err			proportion	std.err	proportion	std.err	proportion	std.err			proportion	std.err	proportion	std.err	proportion	std.err			proportion	std.err	proportion	std.err	proportion	std.err	proportion	std.err			proportion	std.err	proportion	std.err	proportion	std.err	proportion	std.err
Mongolia_Mongol	5.14891e-27	-53964.2	130429	5709.76	13789.9	48255.4	116639		0.00114234	0.401562	0.086	0.281798	0.012	0.316639	0.079		0.00171392	0.44174	0.083	0.27618	0.011	0.28208	0.076		0.000585402	0.425209	0.104	0.313414	0.024	-0.0369779	0.031	0.298355	0.093		0.0916296	0.315211	0.083	0.2429	0.017	0.0582789	0.02	0.383609	0.074
Mongolia_IA_Xianbei	0.00114065	0.580507	0.124	0.146619	0.018	0.272874	0.111		0.0353507	0.58721	0.098	0.139589	0.014	0.273201	0.089		0.00344544	0.680261	0.105	0.122403	0.014	0.197336	0.096		0.0117093	0.515184	0.111	0.103508	0.029	0.0579118	0.036	0.323397	0.098		0.0111174	0.53469	0.107	0.0767569	0.02	0.0833427	0.025	0.305211	0.095
Mongolia_EIA_7_Xiongnu	0.176375	0.457085	0.098	0.1583	0.015	0.384615	0.088		0.0641363	0.585666	0.091	0.130761	0.013	0.283574	0.083		0.000492196	0.64645	0.102	0.11733	0.014	0.23622	0.093		0.467891	0.462956	0.093	0.094345	0.028	0.0614443	0.035	0.381254	0.083		0.399789	0.432975	0.091	0.0649773	0.02	0.0993885	0.024	0.402659	0.081
Mongolia_EIA_5	2.87824e-22	-5.87383	14.8	1.27727	1.548	5.59657	13.258		1.08508e-05	0.44278	0.115	0.583156	0.019	-0.025936	0.102		1.64877e-12	0.565719	0.151	0.553282	0.02	-0.119001	0.136		0.000604408	0.496512	0.135	0.615486	0.034	-0.0545813	0.044	-0.0574165	0.116		0.0545228	0.178685	0.099	0.452182	0.023	0.176897	0.028	0.192236	0.086
Mongolia_LBA_3_MongunTaiga	1.77348e-22	231.368	140.343	-27.0315	16.844	-203.336	123.507		1.38896e-19	0.27607	0.192	0.636318	0.023	0.0876128	0.17		8.91026e-14	0.507567	0.116	0.601266	0.014	-0.108832	0.105		4.43652e-14	0.497914	0.221	0.737259	0.027	-0.149278	0.046	-0.0858956	0.194		0.011275	0.161223	0.075	0.543606	0.015	0.114722	0.019	0.180449	0.065

### Sheet: 5F.Xinjiang_Shirenzigou_models
Online Table 5F: qpWave evaluation of whether a tested population is consistent with being a mixture of a variety of triples of source populations (this is a family of models suggested by Weslowski 2019 to be plausible for Xinjiang_China_EIA_Shirenzigou)
Models fitting at P>0.05 are highlighted in peach, while surrogate populations with low SNP counts and thus low power to distinguish models are highlighted in red.
	Outgroups: Mbuti.DG, Kostenki14, Onge.DG, Mixe.DG, Germany_LBK_EN, CHG, Russia_Afanasievo, Russia_Sintashta_MLBA, WSHG, Mongolia_N_East. Target population: Xinjiang_China_EIA_Shirenzigou
model	sources	number of samples	number of SNPs	p value for rank2
1	Kazakhstan_Botai.SG	3	1134873	0.00134119
	Kazakhstan_Wusun.SG	3	1046477
	Nepal_Mebrak_2125BP.SG	3	762604
2	Kazakhstan_Botai.SG	3	1134873	0.177869
	Kazakhstan_TianShanSaka.SG	1	69997
	Nepal_Mebrak_2125BP.SG	3	762604
3	Kazakhstan_Botai.SG	3	1134873	0.0080356
	Kyrgyzstan_OutTianShanSaka.SG	1	787853
	Nepal_Mebrak_2125BP.SG	3	762604
4	Kazakhstan_Botai.SG	3	1134873	0.0034012
	Kazakhstan_OutCentralSaka.SG	2	475744
	Nepal_Mebrak_2125BP.SG	3	762604
5	Kazakhstan_Botai.SG	3	1134873	0.00493379
	Kyrgyzstan_TianShanSaka.SG	9	1118463
	Nepal_Mebrak_2125BP.SG	3	762604
6	Kazakhstan_Botai.SG	3	1134873	0.000852229
	Kazakhstan_CentralSaka.SG	6	1102643
	Nepal_Mebrak_2125BP.SG	3	762604
7	Kazakhstan_Botai.SG	3	1134873	2.65704e-07
	Kyrgyzstan_OutTianShanSaka.SG	1	787853
	Chokhopani	1	1132462
8	Kazakhstan_Botai.SG	3	1134873	1.54028e-05
	Kyrgyzstan_OutTianShanSaka.SG	1	787853
	Nepal_Samdzong_1500BP.SG	2	1089370

### Sheet: 5G.Han_Chinese_models
Online Table 5G: qpAdm estimates of proportions of Wuzhuangguoliag-related and Taiwan_Hanben-related ancestry in a variety of Han Chinese groups of whether each tested Han group is consistent with being a mixture of four surrogates for Mongolian source populations
Population	p	Wuzhuangguoliang	Taiwan_Hanben	std.err
		related ancestry	Related ancestry
CHB (Han from Beijing*)	0.932712	0.878574	0.121426	0.018
CHS (Southern Han Chinese*)	0.622576	0.817363	0.182637	0.019
Han_Chongqing	0.539156	0.832193	0.167807	0.022
Han_Fujian	0.705628	0.806628	0.193372	0.022
Han_Guangdong	0.711049	0.765119	0.234881	0.023
Han_Henan	0.958078	0.904397	0.0956035	0.019
Han_HGDP	0.578098	0.81118	0.18882	0.02
Han_Hubei	0.281949	0.838217	0.161783	0.02
Han_Jiangsu	0.590757	0.869378	0.130622	0.02
Han_NChina	0.957471	0.914468	0.0855325	0.017
Han_Shandong	0.954344	0.905331	0.0946695	0.017
Han_Shanghai	0.388236	0.855099	0.144901	0.024
Han_Shanxi	0.950181	0.925383	0.0746174	0.018
Han_Sichuan	0.831589	0.852412	0.147588	0.019
Han_Zhejiang	0.705709	0.852503	0.147497	0.02
Note: These are the analyses used for the plots in Figure 4. We used Wuzhuangguoliang as a proxy for Yellow River farmer-related ancestry and Taiwan_Hanben as a proxy for Yangtze River farmer-related related ancestry (this does not imply that we view these groups as the true source populations; instead, we are simply hypothesizing that the they are descended without mixture from the same source).…
*Previously published data from the 1000 Genomes Project.
